# Hybrid origin of *Populus tomentosa* Carr. identified through genome sequencing and phylogenomic analysis

**DOI:** 10.1101/2020.04.07.030692

**Authors:** Xinmin An, Kai Gao, Zhong Chen, Juan Li, Xiong Yang, Xiaoyu Yang, Jing Zhou, Ting Guo, Tianyun Zhao, Sai Huang, Deyu Miao, Wasif Ullah Khan, Pian Rao, Meixia Ye, Bingqi Lei, Weihua Liao, Jia Wang, Lexiang Ji, Ying Li, Bing Guo, Nada Siddig Mustafa, Shanwen Li, Quanzheng Yun, Stephen R. Keller, Jianfeng Mao, Rengang Zhang, Steven H. Strauss

**Affiliations:** Beijing Advanced Innovation Center for Tree Breeding by Molecular Design, Beijing Forestry University, Beijing 100083, China; National Engineering Laboratory for Tree Breeding, College of Biological Sciences and Technology, Beijing Forestry University, Beijing 100083, China; Key Laboratory of Genetics and Breeding in Forest Trees and Ornamental Plants, MOE, College of Biological Sciences and Technology, Beijing Forestry University, Beijing 100083, China; Shanxi Academy of Forestry, Taiyuan 030012, China; Shandong Academy of Forestry, Jinan 250014, China; Ori-Gene Technology Co.,Ltd. Beijing 102206, China; Department of Plant Biology, University of Vermont, 111 Jeffords Hall, Burlington, VT 05405, USA; Department of Forest Ecosystems and Society, Oregon State University, Corvallis, OR 97331 USA

**Keywords:** *Populus tomentosa*, PacBio long-read sequencing, Genome assembly, Hybridization, Forest biotechnology

## Abstract

*Populus tomentosa* is widely distributed and cultivated in the Northern and Central China, where it is of great economic and ecological importance. However, the origin of *P. tomentosa* remains controversial. Here, we used a PacBio+Hi-C+Illumina strategy to sequence and assemble its 740.2 Mb (2n) genome. The assembly accounts for greater than 92.1% of the 800-megabase genome, comprises 38 chromosomes, and contains 59,124 annotated protein-coding genes. Phylogenomic analyses elucidated dynamic genome evolution events among its closely related white poplars, and revealed that *tomentosa* is comprised of two subgenomes, which we deomonstrate is likely to have resulted from hybridization between *Populus adenopoda* as the female, and *Populus alba* var. *pyramidalis* as the male, around 3.93 Mya. We also detected structural variations and allele-indels across genome. Our study presents a high quality and well assembled genome, unveils the origin of the widely distributed and planted *P. tomentosa*, and provides a powerful resource for comparative plant biology, breeding, and biotechnology.
