## Supplementary material for "Hybrid origin of *Populus tomentosa* Carr. identified through genome sequencing and phylogenomic analysis": Kmer statistics of Populus tomentosa genome (GM15): Supplementary Table 1 K-mer_statistics.xlsx

### Sheet: Sheet1
		Supplementary Table 2. K-mer statistics of Populus tomentosa genome
pipeline	raw_peak	now_node	low_kmer	now_kmer	cvg	genome_size	a[1/2]	a[1]	b[1/2]	b[1]	a.heterozygosity_rate(%)	a.repeat_rate(%)	b.heterozygosity_rate(%)	b.repeat_rate(%)	error_rate(%)	figure
pacbio+canu+jellyfish+gce	20	353278961	956952319	13955544852	19.9726	783689000	0.13809	0.342777	0.236387	0.208269	0.436269	51.9133	0.788445	55.5344	0.377477	a
pacbio+mecat+jellyfish+gce	33	346042621	1457490660	21072408438	35.4454	738638000	0.156385	0.360213	0.330289	0.318876	0.498972	48.3402	1.1636	35.0835	0.380538	b
illumina+jellyfish+gce	36	336234292	816098237	28482947939	36.3383	803557000	0.0406264	0.471427	0.18057	0.188855	0.121967	48.7947	0.583796	63.0575	0.163848	c
