## Supplementary material for "Hybrid origin of *Populus tomentosa* Carr. identified through genome sequencing and phylogenomic analysis": Repeats statistics of Populus tomentosa (GM15): Supplementary Table 5. Repeats statistics of Populus tomentosa.xlsx

### Sheet: Supplementary Table 5.repeat_st
Supplementary Table 5. Repeats statistics of Populus tomentosa
class	family	number	length(bp)	percent(%)
LTR		229753	129608743	17.5101
	Caulimovirus	860	849811	0.114809
	Copia	54549	29658574	4.00687
	Gypsy	173019	98553170	13.3145
LINE		14085	7766907	1.04931
	I	134	84872	0.0114662
	I-Jockey	237	96108	0.0129842
	L1	11305	7069056	0.955029
	L2	1751	347119	0.0468957
	R1	108	73209	0.00989053
	Tad1	550	96543	0.0130429
SINE		22447	3925279	0.530305
	tRNA	19934	3496093	0.472322
DNA		91912	40009905	5.40533
	CMC-EnSpm	20014	14771218	1.99559
	MULE-MuDR	1462	296194	0.0400158
	MuLE-MuDR	1978	1043915	0.141033
	PIF-Harbinger	20138	8952156	1.20944
	TcMar	235	15531	0.00209824
	TcMar-Pogo	302	64832	0.00875879
	hAT-Ac	13015	3093972	0.417995
	hAT-Charlie	931	153721	0.0207677
	hAT-Tag1	18622	5912545	0.798784
	hAT-Tip100	6024	2362205	0.319134
RC		120086	41759263	5.64167
	Helitron	120086	41759263	5.64167
Unknown		221456	72521254	9.79761
Simple_repeat		253688	9640201	1.30239
Low_complexity		48291	2331509	0.314987
total		1001718	307563061	41.5517
