## Supplementary material for "Hybrid origin of *Populus tomentosa* Carr. identified through genome sequencing and phylogenomic analysis": RNA assembly of Populus tomentosa (GM15).: Supplementary Table 6. RNA_assembly_stats.xlsx

### Sheet: Sheet1
Supplementary Table 6. RNA assembly of Populus tomentosa.
	Assembly strategy	Genome map	Number of gene	Total length of genes	Average length of genes	Number of transcript	Total length of transcript	Average length of transcript	Transcript N50	BUSCO
1st	Trinity		66297	51115470	771.01	114184	116586074	1021.04	1639	C:84.6%[S:46.7%,D:37.9%],F:5.5%,M:9.9%,n:1440
	hisat2+TrinityGG	0.9784	98913	117772420	1190.67	129139	175676121	1360.36	1950	C:86.0%[S:10.6%,D:75.4%],F:2.8%,M:11.2%,n:1440
	hisat2+stringtie	0.9784	65155	105742526	1622.94	102600	200748337	1956.61	2477	C:96.5%[S:7.5%,D:89.0%],F:1.1%,M:2.4%,n:1440
	Clustering, removing redundancy					114192	199261363	1744.97	2425	C:95.5%[S:42.0%,D:53.5%],F:2.0%,M:2.5%,n:1440
2nd	Trinity		17372	10275461	591.496	24484	15716749	641.919	841	C:19.8%[S:15.1%,D:4.7%],F:10.6%,M:69.6%,n:1440
	hisat2+TrinityGG	0.9543	28167	16424925	583.127	28958	17081352	589.866	735	C:15.0%[S:7.6%,D:7.4%],F:10.6%,M:74.4%,n:1440
	hisat2+stringtie	0.9543	63591	107541311	1691.14	99964	189373937	1894.42	2409	C:97.5%[S:7.6%,D:89.9%],F:0.5%,M:2.0%,n:1440
	Clustering, removing redundancy					137918	255023513	1849.1	2538	C:97.2%[S:33.7%,D:63.5%],F:1.4%,M:1.4%,n:1440
