## Supplementary material for "Hybrid origin of *Populus tomentosa* Carr. identified through genome sequencing and phylogenomic analysis": Coding genes statistics of Populus tomentosa (GM15): Supplementary Table 7. Protein_coding_stats.xlsx

### Sheet: Sheet1
Supplementary Table 7. Coding genes statistics of Populus tomentosa
Gene Number	59124
Transcript Number	59124
Transcript Number (AED<0.5)	57015
Average Gene Region Length (bp)	3566.16
Average Transcript Length (bp)	1667.76
Average CDS Length (bp)	1313.07
Average Exons per Transcript	6.04
Average Exon Length (bp)	275.89
Average Intron Length (bp)	377.3
	C:95.8%[S:15.5%,D:80.3%],F:1.6%,M:2.6%,n:1440
	1379	Complete BUSCOs (C)
	223	Complete and single-copy BUSCOs (S)
	1156	Complete and duplicated BUSCOs (D)
	23	Fragmented BUSCOs (F)
	38	Missing BUSCOs (M)
	1440	Total BUSCO groups searched
