## Supplementary material for "Hybrid origin of *Populus tomentosa* Carr. identified through genome sequencing and phylogenomic analysis": Total chromosme structural variation statistics between two subgenomes: Supplementary Table 11 Total chromosme structural variation statistics between two subgenomes.xlsx

### Sheet: Sheet1
INS	DEL	CNV	INV	TRANS
6654	6231	299	1602	694	15480
INS	DEL	INV	TRANS	CNV	TOTAL
6654	6231	1602	694	299	15480
INS
number	Chr01D	Chr02D	Chr03D	Chr04D	Chr05D	Chr06D	Chr07D	Chr08D	Chr09D	Chr10D	Chr11D	Chr12D	Chr13D	Chr14D	Chr15D	Chr16D	Chr17D	Chr18D	Chr19D
Chr01A	701	3	2	1	2	0	2	0	1	1	3	0	0	0	0	0	3	4	2
Chr02A	0	420	0	0	0	1	1	1	1	1	1	2	1	3	0	0	2	0	0
Chr03A	1	2	378	3	0	0	1	1	2	0	0	2	0	0	0	0	3	0	2
Chr04A	1	4	0	367	2	3	2	3	2	1	2	2	0	0	2	0	0	1	3
Chr05A	3	2	2	0	413	0	2	0	0	0	2	0	0	0	0	0	3	1	2
Chr06A	2	1	0	1	1	490	0	2	0	1	2	0	0	1	0	0	1	4	1
Chr07A	1	1	0	1	0	1	260	1	0	0	1	2	1	0	2	4	0	1	1
Chr08A	3	3	2	1	3	1	0	397	0	2	3	3	0	2	3	3	2	4	0
Chr09A	0	0	1	0	3	0	1	0	280	0	2	2	1	2	0	1	1	1	1
Chr10A	1	1	2	1	1	2	0	1	0	392	0	1	0	0	0	1	1	2	2
Chr11A	3	1	3	3	1	0	1	0	0	0	262	0	0	3	0	1	3	1	2
Chr12A	0	0	3	0	4	0	2	1	0	0	1	231	1	1	2	0	1	1	3
Chr13A	0	2	1	0	1	0	0	0	0	0	1	0	246	0	1	0	0	2	1
Chr14A	2	4	5	1	0	0	1	3	1	0	1	2	0	278	1	1	1	1	3
Chr15A	0	0	2	0	2	0	0	0	0	0	1	2	0	1	249	1	2	1	2
Chr16A	4	1	3	1	1	1	1	1	0	0	1	1	0	2	0	195	2	1	0
Chr17A	0	1	2	4	1	2	0	3	1	1	1	4	1	1	1	0	232	2	2
Chr18A	3	1	5	0	1	1	3	1	0	0	1	2	0	1	2	0	0	260	3
Chr19A	2	2	4	4	4	3	3	0	0	0	2	4	0	2	0	5	3	4	197
DEL
number	Chr01D	Chr02D	Chr03D	Chr04D	Chr05D	Chr06D	Chr07D	Chr08D	Chr09D	Chr10D	Chr11D	Chr12D	Chr13D	Chr14D	Chr15D	Chr16D	Chr17D	Chr18D	Chr19D
Chr01A	670	1	5	1	2	2	6	3	2	3	3	2	1	1	3	2	3	5	6
Chr02A	4	438	2	2	1	2	2	2	3	2	0	3	3	1	0	2	3	3	3
Chr03A	4	2	368	2	0	2	1	1	2	0	1	4	0	2	2	2	3	4	5
Chr04A	2	1	4	312	3	1	2	4	3	1	5	3	0	1	3	1	3	3	5
Chr05A	4	2	8	2	366	0	1	0	1	2	3	2	0	2	1	2	3	1	4
Chr06A	5	1	6	3	0	419	1	1	2	1	4	0	0	0	0	1	3	3	4
Chr07A	1	2	2	2	1	2	206	0	1	0	6	1	3	2	2	2	1	2	1
Chr08A	3	4	6	3	3	2	3	322	2	3	1	2	1	4	2	3	3	4	2
Chr09A	1	1	0	1	0	3	1	1	231	0	2	1	3	0	1	0	1	0	3
Chr10A	1	2	4	3	3	2	1	2	2	329	3	3	2	1	4	2	5	5	2
Chr11A	5	2	7	1	2	1	4	2	2	1	207	2	1	3	4	1	4	1	6
Chr12A	1	1	3	0	0	0	3	4	0	0	3	191	2	1	1	1	3	2	2
Chr13A	0	2	0	0	4	1	1	0	2	0	3	1	204	2	1	0	1	0	2
Chr14A	2	3	6	2	2	3	0	2	4	1	3	4	1	226	2	2	1	4	4
Chr15A	0	0	4	1	4	0	1	0	2	1	3	1	2	2	187	4	3	2	1
Chr16A	3	1	4	0	1	4	1	1	0	1	3	1	2	0	2	219	2	1	2
Chr17A	1	2	2	2	2	1	3	0	1	0	5	3	1	2	1	2	201	5	1
Chr18A	6	1	4	2	3	1	4	2	1	2	4	1	0	2	2	0	1	215	4
Chr19A	2	3	5	5	1	0	3	0	2	2	3	2	3	1	2	2	4	6	206
INV
number	Chr01D	Chr02D	Chr03D	Chr04D	Chr05D	Chr06D	Chr07D	Chr08D	Chr09D	Chr10D	Chr11D	Chr12D	Chr13D	Chr14D	Chr15D	Chr16D	Chr17D	Chr18D	Chr19D
Chr01A	48	7	10	5	7	3	9	5	4	6	6	5	2	2	5	3	10	11	10
Chr02A	5	6	3	6	0	1	3	5	3	5	2	5	4	5	2	2	4	5	5
Chr03A	3	5	40	3	3	2	1	2	5	1	5	5	1	3	3	1	4	4	10
Chr04A	5	5	3	26	2	6	4	8	2	7	2	4	1	3	2	2	4	2	7
Chr05A	5	5	10	5	26	1	5	3	3	1	5	3	2	3	2	3	4	3	3
Chr06A	4	3	7	1	2	12	2	2	2	2	6	0	0	1	2	2	2	6	3
Chr07A	4	5	5	2	1	4	12	3	1	1	5	4	3	3	3	3	2	3	2
Chr08A	5	3	9	4	7	1	3	22	1	2	3	4	2	4	5	4	1	7	2
Chr09A	1	3	4	3	3	2	4	1	11	0	1	4	0	2	2	2	0	2	5
Chr10A	4	1	11	0	5	2	1	0	0	26	3	4	2	2	5	4	7	3	3
Chr11A	9	1	11	6	5	2	5	4	1	1	30	3	1	3	5	2	4	4	8
Chr12A	3	1	6	2	2	1	7	0	1	0	2	6	2	3	4	2	7	1	8
Chr13A	1	1	1	1	7	0	1	0	2	0	4	2	10	3	4	0	1	1	5
Chr14A	7	9	9	5	1	1	6	5	5	0	4	6	2	17	1	2	4	5	9
Chr15A	1	2	7	1	3	1	2	1	2	1	3	4	2	4	31	6	6	1	3
Chr16A	7	2	5	1	3	3	1	3	1	2	6	2	0	4	3	25	5	5	5
Chr17A	1	4	7	5	0	3	3	4	1	2	7	5	4	2	1	1	26	0	3
Chr18A	1	2	12	3	5	4	8	4	1	4	4	0	0	2	4	1	1	16	3
Chr19A	6	6	14	8	6	2	4	2	1	3	6	3	2	2	3	5	7	11	24
TRANS
number	Chr01D	Chr02D	Chr03D	Chr04D	Chr05D	Chr06D	Chr07D	Chr08D	Chr09D	Chr10D	Chr11D	Chr12D	Chr13D	Chr14D	Chr15D	Chr16D	Chr17D	Chr18D	Chr19D
Chr01A	30	2	4	0	1	2	4	2	0	2	1	0	0	0	1	0	0	2	6
Chr02A	0	10	1	2	1	0	3	2	2	0	0	2	0	0	0	3	2	3	2
Chr03A	6	0	21	4	0	2	1	0	0	0	0	2	0	2	0	0	4	3	3
Chr04A	0	0	5	15	5	0	1	0	2	0	8	2	0	0	5	2	3	2	5
Chr05A	4	0	2	0	6	0	2	0	0	1	4	0	0	0	0	0	6	2	3
Chr06A	2	0	3	2	0	10	2	0	0	0	2	0	0	0	0	0	3	0	0
Chr07A	0	0	0	4	0	0	8	0	1	0	6	1	1	1	2	0	2	1	2
Chr08A	3	6	4	1	0	4	1	2	3	1	0	0	0	2	3	3	3	0	2
Chr09A	1	2	0	0	0	3	0	1	6	0	1	0	1	0	0	0	2	0	3
Chr10A	0	3	0	6	0	1	1	4	2	16	3	2	0	2	0	0	1	5	2
Chr11A	2	1	3	0	0	0	0	1	4	2	10	2	1	1	1	1	3	0	6
Chr12A	0	1	2	0	0	0	0	5	0	0	5	12	1	0	0	0	0	3	0
Chr13A	0	3	0	0	0	0	2	0	0	0	4	0	2	0	0	0	1	0	0
Chr14A	2	0	2	0	3	2	0	0	0	0	2	0	0	8	2	1	0	6	0
Chr15A	0	0	0	0	3	0	2	0	1	0	5	0	0	0	6	2	0	2	0
Chr16A	3	0	2	0	0	2	2	1	0	0	0	1	3	0	0	6	0	2	0
Chr17A	1	2	0	2	3	0	3	0	1	0	2	0	0	2	0	2	14	8	2
Chr18A	9	1	2	0	0	0	2	0	0	0	2	1	0	3	4	0	1	16	4
Chr19A	2	2	2	4	0	0	4	0	3	2	2	1	2	0	0	4	2	2	43
CNV
number	Chr01D	Chr02D	Chr03D	Chr04D	Chr05D	Chr06D	Chr07D	Chr08D	Chr09D	Chr10D	Chr11D	Chr12D	Chr13D	Chr14D	Chr15D	Chr16D	Chr17D	Chr18D	Chr19D
Chr01A	18	0	1	0	1	0	0	0	0	0	3	0	0	0	0	0	2	0	0
Chr02A	0	9	0	0	0	0	1	1	0	0	0	0	0	0	0	0	2	0	0
Chr03A	0	0	16	1	0	0	0	0	0	0	0	1	0	0	0	0	0	0	0
Chr04A	0	0	0	15	0	0	0	1	0	0	2	1	0	0	0	0	0	0	1
Chr05A	2	1	1	0	14	0	1	0	0	0	2	0	0	0	0	0	1	0	0
Chr06A	2	0	0	1	1	6	0	1	0	0	1	0	0	0	0	0	0	1	0
Chr07A	0	0	0	0	0	0	5	0	0	0	0	0	0	0	1	2	0	0	1
Chr08A	1	1	2	1	1	0	0	8	0	0	1	0	0	2	0	1	0	0	0
Chr09A	0	0	2	0	0	0	0	0	11	0	0	1	0	0	0	0	0	0	0
Chr10A	0	1	0	0	0	0	0	0	0	11	0	0	0	0	0	0	0	0	1
Chr11A	1	2	1	1	1	0	0	0	0	0	12	0	0	1	0	1	0	0	0
Chr12A	0	0	0	0	1	0	0	0	0	0	0	10	0	0	0	0	1	0	1
Chr13A	0	0	0	0	0	0	0	0	0	0	0	0	4	0	0	0	0	1	0
Chr14A	0	2	0	1	0	0	1	0	0	0	2	0	0	7	0	0	1	0	1
Chr15A	0	0	1	0	2	0	0	0	0	0	1	1	0	0	5	1	1	0	0
Chr16A	1	0	0	0	0	0	1	0	0	0	1	1	0	0	0	7	0	0	0
Chr17A	0	1	0	2	0	0	0	1	0	0	0	0	1	0	0	0	15	0	1
Chr18A	3	0	0	0	2	0	0	1	0	0	0	0	0	0	1	0	0	8	2
Chr19A	1	0	1	0	1	0	1	0	0	0	1	2	0	0	0	0	2	0	11
