## Supplementary material for "Hybrid origin of *Populus tomentosa* Carr. identified through genome sequencing and phylogenomic analysis": White poplars genome and transcriptome data sources: Supplementary Table 12 White poplars genome and transcriptome data sources.xlsx

### Sheet: Sheet1
Species	Sources	References
Populus_adenopoda	Transcriptome	Sequencing by ourself
Populus_alba	Transcriptome	Sequencing by ourself
Populus_alba_var_pyramidalis	Genome	Ma J, Wan D, Duan B et. al. Genome sequence and genetic transformation of a widely distributed and cultivated poplar [J]. Plant Biotechnology Journal, 2018
Populus_davidiana	Transcriptome	NCBI SRA
Populus_grandidentata	Transcriptome	NCBI SRA
Populus_tomentosa_A	Genome	Sequencing by ourself
Populus_tomentosa_D	Genome	Sequencing by ourself
Populus_tremula	Genome	Lin Y, Wang J, Delhomme N et. al. Functional and evolutionary genomic inferences in &lt;em&gt;Populus&lt;/em&gt; through genome and population sequencing of American and European aspen [J]. Proceedings of the National Academy of Sciences, 2018
Populus_tremuloides	Genome	Lin Y, Wang J, Delhomme N et. al. Functional and evolutionary genomic inferences in &lt;em&gt;Populus&lt;/em&gt; through genome and population sequencing of American and European aspen [J]. Proceedings of the National Academy of Sciences, 2018
Populus_trichocarpa	Genome	Tuskan G A, Difazio S, Jansson S et. al. The Genome of Black Cottonwood, Populus trichocarpa (Torr. & Gray) [J]. Science, 2006, 313 (5793): 1596–1604
Salix_suchowensis	Genome	Dai X, Hu Q, Cai Q et. al. The willow genome and divergent evolution from poplar after the common genome duplication. [J]. Cell Res., 2014, 24 (10): 1274
